# The sensitivity of acute myeloid leukemia to CDK8/19 inhibitors is determined by their metabolic profile

**DOI:** 10.64898/2025.12.14.694205

**Authors:** Ekaterina A. Varlamova, Daria V. Andreeva, Alexandra A. Dalina, Alexandr V. Ivanov, Artemy P. Fedulov, Elena V. Misnik, Natalia G. Pavlenko, Alexandra V. Bruter, Victor V. Tatarskiy

## Abstract

**Background:** Cyclin-dependent kinases CDK8/19 are serine/threonine kinases that regulate transcription as part of the Mediator complex and phosphorylate several non-transcriptional substrates in both normal and tumor cells. Several studies have demonstrated that inhibition of CDK8/19 leads to selective cell death in acute myeloid leukemia (AML) cells with favorable adverse effect profile. However, the exact mechanism of AML sensitivity to CDK8/19 inhibitors (CDK8/19i) is poorly understood. One of the key goals of the current research was to identify the molecular mechanisms underlying this sensitivity.

**Methods:** AML cell lines were stratified by CDK8/19i and CCNC KO sensitivity using the DepMap database and published cytotoxicity data. Mean KO dependency scores grouped by Hallmark categories were correlated with CDK8/19i sensitivity (Spearman), and metabolic indices were calculated as mean log2(TPM+1) expression of pathway genes. Viability of AML lines MV4;11, KG-1, THP-1, Kasumi-1 was assessed after 120 h CDK8/19i (SenB and SNX631) via resazurin or flow cytometry cell cycle analysis. RNA sequencing of all AML lines after 72 h with 1 μM SenB was analyzed with DESeq2 (p_adj < 0.05). Oxygen consumption rate of all AML lines was measured after 72 h with 1 μM SNX631 using Seahorse XF Mito Stress Test or Seahorse XF Glyolysis Stress Test (Two-way ANOVA, p < 0.05). Intracellular metabolite profiling of all four AML lines after 72 h treatment with 1 µM SNX631 was performed by GC-MS, with peak areas normalized to total protein content. Metabolites with p_val < 0.05 and |log FC| ≥ 0.6 (Welch’s two-sample *t*-test) were considered significant.

**Results:** According to the DepMap database CDK8/19i sensitivity is associated with sensitivity to knockout of metabolic-associated genes. Resazurin assay ranked sensitivity as KG-1, MV4;11 > THP-1 > Kasumi-1 for both inhibitors. Cell cycle analysis after 120 h showed that inhibition of CDK8/19 caused induction of cell death in MV4;11, while KG-1 cells exhibited reduced metabolic activity. GlycoStress assay showed that the MV4;11 cells which are the most sensitive to CDK8/19i have the highest glycolytic capacity. RNA-seq analysis showed that CDK8/19i after 72 h downregulated glycolysis genes only in sensitive KG-1 and MV4;11. MitoStress parameters are reduced most in MV4;11, then KG-1/THP-1, but not in resistant Kasumi-1. CDK8/19i led to decrease in glutaminolysis metabolites only in sensitive KG-1 and MV4;11 cells.

**Conclusion:** CDK8/19i in AML predominantly targets cells with a glycolytic-active metabolic phenotype, leading to changes in metabolic composition, disruption of TCA, reduced expression of glycolysis-related genes and decreased glycolysis. Our data suggest that the metabolic profile of AML cells may serve as a functional marker for identifying tumors most likely to respond to CDK8/19i.
