## Supplementary table 1 for "The sensitivity of acute myeloid leukemia to CDK8/19 inhibitors is determined by their metabolic profile"

### Sheet: heatmap
Cell line	Type	CA	Senexin B	Sel120	MK256	CRISPR	RNAi	best_ic50	CDK8i_class
ALLSIL	TALL	0.002	NA	NA	NA	NA	NA	0.002	very sensitive
ARH77	MM	0.016	NA	NA	NA	-0.55962	NA	0.016	very sensitive
CCRF-CEM	TALL	10	2.6	NA	NA	NA	NA	2.06	non-sensitive
CMK86	AMkL	0.008	NA	NA	NA	NA	NA	0.008	very sensitive
CMK86	AML	0.086	NA	NA	NA	NA	NA	0.086	very sensitive
EOL1	AML	NA	1	1	NA	-0.576871	NA	1	non-sensitive
GDM1	AML	NA	0.25	0.06	NA	NA	NA	0.06	very sensitive
GRANTA519	Mantle Cell	0.4	NA	NA	NA	NA	NA	0.4	sensitive
H929	MM	0.025	0.413	NA	NA	NA	NA	0.025	very sensitive
HEL	AML	NA	NA	NA	2700	-0.365185	-0.234532	2700	non-sensitive
HL60	APL	10	1.8	NA	NA	NA	-0.00157829	1.08	non-sensitive
JeKo	Mantle Cell	0.001	NA	NA	NA	NA	NA	0.001	very sensitive
Jurkat	TALL	0.155	NA	NA	NA	-0.767359	NA	0.155	sensitive
K562	CML	10	7.535	NA	NA	-0.797795	0.171404	7.535	non-sensitive
Kasumi1	AML	3.5	10	1	NA	-0.295007	-0.312741	1	non-sensitive
KG1	AML	NA	0.125	0.125	0.08	NA	NA	0.08	very sensitive
Ku812	CML	1.099	10	NA	NA	0.229266	NA	1.099	non-sensitive
MEG01	AMkL	0.009	NA	NA	NA	NA	NA	0.009	very sensitive
ML2	AML	0.136	0.687	NA	NA	NA	NA	0.136	sensitive
MM1S	MM	0.005	NA	NA	NA	-0.439571	0.250622	0.005	very sensitive
MOLM13	AML	10	4	2	1015	-0.358648	-0.00902839	2	non-sensitive
MOLM14	AML	0.005	NA	NA	0.024	-0.760102	NA	0.005	very sensitive
MOLM16	AML	0.001	0.2	0.2	NA	NA	-0.215069	0.001	very sensitive
MOLT4	TALL	0.02	0.3	NA	NA	NA	NA	0.02	very sensitive
MONOMAC	AML	NA	NA	NA	1258	NA	NA	1258	non-sensitive
MUTZ8	AML	NA	NA	NA	5559	0.323424	NA	5559	non-sensitive
MV411	AML	0.006	0.25	0.25	0.023	-0.774382	-0.0132083	0.006	very sensitive
NB4	AML	1	NA	NA	NA	-0.353076	-0.039807	1	non-sensitive
NOMO1	AML	0.005	0.062	NA	0.646	-0.706115	0.299366	0.005	very sensitive
OCIAML3	AML	NA	0.2	0.2	NA	-0.516341	-0.153667	0.2	sensitive
OCIAML5	AML	NA	0.06	0.03	NA	NA	0.0647764	0.03	very sensitive
OCI-LY1	DLBCL	0.037	NA	NA	NA	NA	NA	0.037	very sensitive
PL21	AML	NA	2	1	NA	NA	NA	1	non-sensitive
REH	BALL	0.001	NA	NA	NA	-0.229433	-0.232413	0.001	very sensitive
RS411	BALL	0.003	0.205	NA	NA	-0.599895	-0.0451779	0.003	very sensitive
SET2	AML	0.004	NA	NA	0.212	-0.394564	NA	0.004	very sensitive
SIGM5	AML	NA	4	1	NA	NA	NA	1	non-sensitive
SKM1	AML	NA	2	4	NA	-0.274136	NA	2	non-sensitive
SKNO1	AML	0.001	0.03	0.015	0.073	-0.75563	0.109554	0.001	very sensitive
TF1	AML	0.35	NA	NA	NA	-0.872381	NA	0.35	sensitive
THP1	AML	10	1.6	NA	NA	-0.125091	-0.00380987	1.06	non-sensitive
U937	AML	0.062	0.679	NA	NA	-0.102695	-0.260639	0.062	very sensitive
UKE1	AML	0.007	NA	NA	NA	NA	NA	0.007	very sensitive

### Sheet: open source
Cell line	Type	CA, uM	Senexin B, uM	Sel120, uM	MK256, uM	CCNC CRISPR	RNAi	Sources for IC50
ALLSIL	TALL	0.002						https://patentimages.storage.googleapis.com/65/10/29/2c73954ff5d3d1/CA2985203A1.pdf
ARH77	MM	0.016				-0.55962		https://patentimages.storage.googleapis.com/65/10/29/2c73954ff5d3d1/CA2985203A1.pdf
CCRF-CEM	TALL	10	2.6					https://patentimages.storage.googleapis.com/48/7f/73/c8914a22f6d639/WO2017091836A1.pdf
CMK86	AMkL	0.008						https://patentimages.storage.googleapis.com/65/10/29/2c73954ff5d3d1/CA2985203A1.pdf
CMK86	AML	0.086						https://patentimages.storage.googleapis.com/65/10/29/2c73954ff5d3d1/CA2985203A1.pdf
EOL1	AML		1	1		-0.576871		doi: 10.18632/oncotarget.16810.
GDM1	AML		0.25	0.06				doi: 10.18632/oncotarget.16810.
GRANTA519	Mantle Cell	0.4						https://patentimages.storage.googleapis.com/65/10/29/2c73954ff5d3d1/CA2985203A1.pdf
H929	MM	0.025	0.413					https://patentimages.storage.googleapis.com/48/7f/73/c8914a22f6d639/WO2017091836A1.pdf
HEL	AML	>1				-0.365185	-0.234532	https://www.nature.com/articles/nature14912
HEL	AML				2700	-0.365185	-0.234532	https://pmc.ncbi.nlm.nih.gov/articles/PMC9629815/pdf/oncotarget-13-28305.pdf
HEL	AML	>1				-0.365185	-0.234532	https://patentimages.storage.googleapis.com/65/10/29/2c73954ff5d3d1/CA2985203A1.pdf
HL60	APL	10	1.8				-0.00157829	https://patentimages.storage.googleapis.com/48/7f/73/c8914a22f6d639/WO2017091836A1.pdf
HL60	AML	0.007					-0.00157829	https://patentimages.storage.googleapis.com/65/10/29/2c73954ff5d3d1/CA2985203A1.pdf
JeKo	Mantle Cell	0.001						https://patentimages.storage.googleapis.com/65/10/29/2c73954ff5d3d1/CA2985203A1.pdf
Jurkat	TALL	0.155				-0.767359		https://patentimages.storage.googleapis.com/65/10/29/2c73954ff5d3d1/CA2985203A1.pdf
K562	CML	10	7.535			-0.797795	0.171404	https://patentimages.storage.googleapis.com/48/7f/73/c8914a22f6d639/WO2017091836A1.pdf
K562	AML	>1				-0.797795	0.171404	https://www.nature.com/articles/nature14913
K562	CML	>1				-0.797795	0.171404	https://patentimages.storage.googleapis.com/65/10/29/2c73954ff5d3d1/CA2985203A1.pdf
Kasumi1	AML		4	1		-0.295007	-0.312741	doi: 10.18632/oncotarget.16810.
Kasumi1	AML	3.5	10			-0.295007	-0.312741	https://patentimages.storage.googleapis.com/48/7f/73/c8914a22f6d639/WO2017091836A1.pdf
Kasumi1	AML	0.095				-0.295007	-0.312741	https://patentimages.storage.googleapis.com/65/10/29/2c73954ff5d3d1/CA2985203A1.pdf
KG1	AML		0.125	0.125				doi: 10.18632/oncotarget.16810.
KG1	AML				0.08			https://pmc.ncbi.nlm.nih.gov/articles/PMC9629815/pdf/oncotarget-13-28305.pdf
Ku812	CML	1.099	10			0.229266		https://patentimages.storage.googleapis.com/48/7f/73/c8914a22f6d639/WO2017091836A1.pdf
MEG01	CML/AMkL	0.009						https://www.nature.com/articles/nature14910
MEG01	AMkL	0.009						https://patentimages.storage.googleapis.com/65/10/29/2c73954ff5d3d1/CA2985203A1.pdf
ML2	AML	0.136	0.687					https://patentimages.storage.googleapis.com/48/7f/73/c8914a22f6d639/WO2017091836A1.pdf
MM1S	MM	0.005				-0.439571	0.250622	https://patentimages.storage.googleapis.com/65/10/29/2c73954ff5d3d1/CA2985203A1.pdf
MOLM13	AML		4	2		-0.358648	-0.00902839	doi: 10.18632/oncotarget.16810.
MOLM13	AML	10	2.6			-0.358648	-0.00902839	https://patentimages.storage.googleapis.com/48/7f/73/c8914a22f6d639/WO2017091836A1.pdf
MOLM13	AML				1015	-0.358648	-0.00902839	https://pmc.ncbi.nlm.nih.gov/articles/PMC9629815/pdf/oncotarget-13-28305.pdf
MOLM14	AML	0.005				-0.760102		https://www.nature.com/articles/nature14907
MOLM14	AML				0.024	-0.760102		https://pmc.ncbi.nlm.nih.gov/articles/PMC9629815/pdf/oncotarget-13-28305.pdf
MOLM14	AML	0.005				-0.760102		https://patentimages.storage.googleapis.com/65/10/29/2c73954ff5d3d1/CA2985203A1.pdf
MOLM16	AML		0.2	0.2			-0.215069	doi: 10.18632/oncotarget.16810.
MOLM16	AML	0.001					-0.215069	https://patentimages.storage.googleapis.com/65/10/29/2c73954ff5d3d1/CA2985203A1.pdf
MOLT4	TALL	0.02	0.3					https://patentimages.storage.googleapis.com/48/7f/73/c8914a22f6d639/WO2017091836A1.pdf
MONOMAC	AML				1258			https://pmc.ncbi.nlm.nih.gov/articles/PMC9629815/pdf/oncotarget-13-28305.pdf
MUTZ8	AML				5559	0.323424		https://pmc.ncbi.nlm.nih.gov/articles/PMC9629815/pdf/oncotarget-13-28305.pdf
MV411	AML	0.006						https://www.nature.com/articles/nature14908
MV411	AML		0.25	0.25		-0.774382	-0.0132083	doi: 10.18632/oncotarget.16810.
MV411	AML				0.023	-0.774382	-0.0132083	https://pmc.ncbi.nlm.nih.gov/articles/PMC9629815/pdf/oncotarget-13-28305.pdf
MV411	AML	0.006				-0.774382	-0.0132083	https://patentimages.storage.googleapis.com/65/10/29/2c73954ff5d3d1/CA2985203A1.pdf
NB4	AML	>1				-0.353076	-0.039807	https://patentimages.storage.googleapis.com/65/10/29/2c73954ff5d3d1/CA2985203A1.pdf
NOMO1	AML	0.005	0.062			-0.706115	0.299366	https://patentimages.storage.googleapis.com/48/7f/73/c8914a22f6d639/WO2017091836A1.pdf
NOMO1	AML				0.646	-0.706115	0.299366	https://pmc.ncbi.nlm.nih.gov/articles/PMC9629815/pdf/oncotarget-13-28305.pdf
OCIAML3	AML		0.2	0.2		-0.516341	-0.153667	doi: 10.18632/oncotarget.16810.
OCIAML5	AML		0.06	0.03			0.0647764	doi: 10.18632/oncotarget.16810.
OCI-LY1	DLBCL	0.037						https://patentimages.storage.googleapis.com/65/10/29/2c73954ff5d3d1/CA2985203A1.pdf
PL21	AML		2	1				doi: 10.18632/oncotarget.16810.
REH	BALL	0.001				-0.229433	-0.232413	https://patentimages.storage.googleapis.com/65/10/29/2c73954ff5d3d1/CA2985203A1.pdf
RS4	ALL	0.016	0.205					https://patentimages.storage.googleapis.com/48/7f/73/c8914a22f6d639/WO2017091836A1.pdf
RS4;11	BALL	0.003						https://www.nature.com/articles/nature14905
RS411	BALL	0.003				-0.599895	-0.0451779	https://patentimages.storage.googleapis.com/65/10/29/2c73954ff5d3d1/CA2985203A1.pdf
SET2	AML	0.004				-0.394564		https://www.nature.com/articles/nature14906
SET2	AML				0.212	-0.394564		https://pmc.ncbi.nlm.nih.gov/articles/PMC9629815/pdf/oncotarget-13-28305.pdf
SET2	AMkL	0.004				-0.394564		https://patentimages.storage.googleapis.com/65/10/29/2c73954ff5d3d1/CA2985203A1.pdf
SIGM5	AML		4	1				doi: 10.18632/oncotarget.16810.
SKM1	AML		2	4		-0.274136		doi: 10.18632/oncotarget.16810.
SKNO1	AML		0.03	0.015		-0.75563	0.109554	doi: 10.18632/oncotarget.16810.
SKNO1	AML	0.001				-0.75563	0.109554	https://www.nature.com/articles/nature14904
SKNO1	AML				0.073	-0.75563	0.109554	https://pmc.ncbi.nlm.nih.gov/articles/PMC9629815/pdf/oncotarget-13-28305.pdf
SKNO1	AML	0.001				-0.75563	0.109554	https://patentimages.storage.googleapis.com/65/10/29/2c73954ff5d3d1/CA2985203A1.pdf
TF1	AML	0.35				-0.872381		https://www.nature.com/articles/nature14911
TF1	AML	0.35				-0.872381		https://patentimages.storage.googleapis.com/65/10/29/2c73954ff5d3d1/CA2985203A1.pdf
THP1	AMoL	10	1.6			-0.125091	-0.00380987	https://patentimages.storage.googleapis.com/48/7f/73/c8914a22f6d639/WO2017091836A1.pdf
U937	AML	0.062	0.679			-0.102695	-0.260639	https://patentimages.storage.googleapis.com/48/7f/73/c8914a22f6d639/WO2017091836A1.pdf
UKE1	AML	0.007						https://www.nature.com/articles/nature14909
UKE1	AML	0.007						https://patentimages.storage.googleapis.com/65/10/29/2c73954ff5d3d1/CA2985203A1.pdf
