## Supplementary table 3 for "The sensitivity of acute myeloid leukemia to CDK8/19 inhibitors is determined by their metabolic profile"

### Sheet: KG-1
Metabolite	CellLine	log2FC	pvalue
Cystine	KG1	-0.0438957	0.928169
Glutamic acid	KG1	-1.0633	0.0318716
Glutamine	KG1	-0.386968	0.293452
Glycine	KG1	-0.385727	0.090645
Histidine	KG1	-0.26181	0.517921
Isoleucine	KG1	0.00422023	0.990608
L-Alanine	KG1	-0.738021	0.00718885
L-Asparagine	KG1	-0.563307	0.171109
L-Aspartic acid	KG1	-0.673826	0.0831135
L-Cysteine	KG1	-0.150724	0.719107
L-Tryptophan	KG1	-0.115318	0.766899
L-Tyrosine	KG1	-0.161198	0.693444
L-Valine	KG1	-0.106977	0.784418
Leucine	KG1	0.0395057	0.899758
Lysine	KG1	-0.224562	0.49259
Methionine	KG1	-0.114041	0.769018
Phenylalanine	KG1	-0.205231	0.57763
Proline	KG1	-0.137197	0.679795
Serine	KG1	-0.103728	0.794406
Oleic acid	KG1	-0.00823041	0.971669
Palmitic acid	KG1	0.151172	0.791905
Stearic acid	KG1	0.192913	0.748016
Dihydroxyacetone phosphate	KG1	-0.797108	0.105836
Fructose 6-phosphate	KG1	-0.354472	0.165084
Glucose 6-phosphate	KG1	0.0551028	0.888488
Lactic acid	KG1	0.0349336	0.889605
Phosphoenolpyruvic acid	KG1	0.432374	0.262856
Pyruvic acid	KG1	-0.667537	0.202898
Adenosine	KG1	-0.299678	0.515588
Adenosine monophosphate	KG1	0.0440172	0.854941
Cytosine	KG1	-0.142762	0.768666
Guanine	KG1	-0.323524	0.450349
Guanosine	KG1	-0.234702	0.205458
Hypoxanthine	KG1	-0.0223712	0.941079
Inosine	KG1	0.354338	0.147396
Orotic acid	KG1	-2.44615	0.0453918
Thymine	KG1	0.131014	0.777702
Uracil	KG1	0.0202536	0.945289
Xanthine	KG1	-0.0366417	0.938565
3-Hydroxybutyric acid	KG1	0.403783	0.368184
Cholesterol	KG1	-0.0655371	0.885888
Creatinine	KG1	-0.0118771	0.973418
Hippuric acid	KG1	0.159477	0.747778
L-Kynurenine	KG1	-0.0495401	0.879845
myo-Inositol	KG1	0.170227	0.665114
Citric acid	KG1	-0.284233	0.599904
Malic acid	KG1	-0.662603	0.0147188
Oxoglutaric acid	KG1	-0.725611	0.0112679
Succinic acid	KG1	-0.80032	0.103255
cis-Aconitic acid	KG1	0.287125	0.154844
Ornithine	KG1	-0.239709	0.481053

### Sheet: Kasumi-1
Metabolite	CellLine	log2FC	pvalue
Cystine	Kas	1.16971	0.0658584
Glutamic acid	Kas	0.00133804	0.997606
Glutamine	Kas	-0.111326	0.813978
Glycine	Kas	0.108763	0.794023
Histidine	Kas	0.114903	0.777879
Isoleucine	Kas	0.0463583	0.93027
L-Alanine	Kas	0.118701	0.842468
L-Asparagine	Kas	-0.038699	0.937778
L-Aspartic acid	Kas	-0.66323	0.263713
L-Cysteine	Kas	-0.106948	0.857098
L-Tryptophan	Kas	0.123086	0.80467
L-Tyrosine	Kas	0.134468	0.779652
L-Valine	Kas	0.11111	0.830342
Leucine	Kas	-0.0361934	0.941879
Lysine	Kas	0.162166	0.713855
Methionine	Kas	-0.0160432	0.974795
Phenylalanine	Kas	0.135734	0.778403
Proline	Kas	0.402428	0.437075
Serine	Kas	0.0749589	0.869196
Oleic acid	Kas	0.142439	0.725205
Palmitic acid	Kas	0.324776	0.471834
Stearic acid	Kas	0.262072	0.563592
Dihydroxyacetone phosphate	Kas	-0.020972	0.967682
Fructose 6-phosphate	Kas	0.0428137	0.929466
Glucose 6-phosphate	Kas	-0.206665	0.726813
Lactic acid	Kas	0.219623	0.606737
Phosphoenolpyruvic acid	Kas	0.159182	0.763568
Pyruvic acid	Kas	-0.294464	0.566217
Adenosine	Kas	-0.0652073	0.871237
Adenosine monophosphate	Kas	-0.0406407	0.931672
Cytosine	Kas	0.0232755	0.956099
Guanine	Kas	-0.0432527	0.950482
Guanosine	Kas	-0.0429166	0.914028
Hypoxanthine	Kas	-0.291532	0.744746
Inosine	Kas	-0.666141	0.374753
Orotic acid	Kas	-0.825903	0.0551436
Thymine	Kas	-0.175271	0.599363
Uracil	Kas	-0.149523	0.589707
Xanthine	Kas	-0.0136307	0.974757
3-Hydroxybutyric acid	Kas	-0.0707332	0.901534
Cholesterol	Kas	0.216244	0.640607
Creatinine	Kas	-0.137089	0.814927
Hippuric acid	Kas	0.0123604	0.981789
L-Kynurenine	Kas	0.0924063	0.844694
myo-Inositol	Kas	-0.133907	0.766255
Citric acid	Kas	-0.823665	0.107804
Malic acid	Kas	-0.201158	0.632851
Oxoglutaric acid	Kas	-0.453488	0.347339
Succinic acid	Kas	-0.166975	0.793706
cis-Aconitic acid	Kas	-0.696016	0.257092
Ornithine	Kas	0.150706	0.747902

### Sheet: MV4;11
Metabolite	CellLine	log2FC	pvalue
Glutamic acid	MV	-1.90301	0.00036538
Glutamine	MV	-1.15089	0.00345058
Glycine	MV	-1.16283	0.00260782
Histidine	MV	-0.839698	0.0382543
Homocysteine	MV	-2.88327	0.00071021
Isoleucine	MV	-0.652311	0.059815
L-Alanine	MV	-2.2674	3.22204e-05
L-Asparagine	MV	-1.52184	0.000342294
L-Aspartic acid	MV	-4.93196	0.0188147
L-Cysteine	MV	-0.776181	0.0461614
L-Threonine	MV	-1.27942	0.00166362
L-Tryptophan	MV	-0.708911	0.0392701
L-Tyrosine	MV	-0.759222	0.033079
L-Valine	MV	-0.563168	0.0750701
Leucine	MV	-0.667525	0.0525911
Lysine	MV	-0.367402	0.307867
Methionine	MV	-0.607485	0.0664087
Phenylalanine	MV	-0.712892	0.0340078
Proline	MV	-0.866052	0.00273559
Serine	MV	-0.654259	0.0230769
Myristic acid	MV	-0.890548	0.00338664
Oleic acid	MV	-0.387758	0.0643177
Palmitic acid	MV	-0.602002	0.0162588
Stearic acid	MV	-0.352926	0.0903229
alpha-Linolenic acid	MV	-0.111098	0.558468
D-Glucose	MV	-0.307541	0.518858
Dihydroxyacetone phosphate	MV	-0.520831	0.148151
Glucose 6-phosphate	MV	-1.43699	0.000358467
Lactic acid	MV	-0.796041	0.00274695
Pyruvic acid	MV	-1.06036	0.000741701
Adenine	MV	-1.25856	0.000126645
Adenosine	MV	-0.729699	0.0183943
Adenosine monophosphate	MV	-1.6554	6.27328e-05
Cytosine	MV	-0.850758	0.00438316
Guanine	MV	-0.829069	0.0087302
Guanosine	MV	0.893702	0.0123506
Hypoxanthine	MV	-1.01705	0.00111043
Orotic acid	MV	-3.58152	9.52562e-06
Xanthine	MV	-0.621998	0.0640812
Cholesterol	MV	-0.0541066	0.811163
Creatinine	MV	-1.16291	0.00113805
L-Kynurenine	MV	-1.00162	0.00448302
myo-Inositol	MV	-0.746108	0.000682505
Citric acid	MV	-1.43394	0.00151326
Fumaric acid	MV	-1.8807	0.000140443
Malic acid	MV	-2.60548	2.98442e-06
Oxoglutaric acid	MV	-0.685238	0.108166
Succinic acid	MV	-1.99286	5.78825e-05
cis-Aconitic acid	MV	-1.14592	0.00239386
Ornithine	MV	-0.589415	0.153544

### Sheet: THP-1
Metabolite	CellLine	log2FC	pvalue
Glutamic acid	THP	0.0957198	0.669134
Glutamine	THP	0.0593863	0.796525
Glycine	THP	0.253077	0.566078
Histidine	THP	0.420902	0.181509
Homocysteine	THP	0.436827	0.184361
Isoleucine	THP	0.643375	0.0489553
L-Alanine	THP	0.0612704	0.829316
L-Asparagine	THP	-0.139651	0.624653
L-Aspartic acid	THP	-0.547927	0.476946
L-Cysteine	THP	0.614061	0.0577355
L-Threonine	THP	0.253711	0.552904
L-Tryptophan	THP	0.521849	0.158835
L-Tyrosine	THP	0.445876	0.141415
L-Valine	THP	0.629467	0.106189
Leucine	THP	0.656221	0.0666418
Lysine	THP	1.09228	0.0863071
Methionine	THP	0.586208	0.117235
Phenylalanine	THP	0.422131	0.2207
Proline	THP	0.586708	0.0822772
Serine	THP	1.07871	0.317022
Myristic acid	THP	0.688307	0.0101274
Oleic acid	THP	0.502655	0.124407
Palmitic acid	THP	0.687424	0.0175564
Stearic acid	THP	0.783808	0.0307362
alpha-Linolenic acid	THP	0.522116	0.0673147
D-Glucose	THP	0.654346	0.345164
Dihydroxyacetone phosphate	THP	0.347492	0.245996
Glucose 6-phosphate	THP	0.28801	0.517128
Lactic acid	THP	0.7106	0.00859299
Pyruvic acid	THP	0.984615	0.00318908
Adenine	THP	0.436649	0.156519
Adenosine	THP	0.687672	0.0649606
Adenosine monophosphate	THP	0.55687	0.0688916
Cytosine	THP	0.209501	0.316298
Guanine	THP	-0.0574199	0.959232
Guanosine	THP	0.244101	0.653655
Hypoxanthine	THP	-0.009174	0.995199
Orotic acid	THP	0.352577	0.375726
Xanthine	THP	0.709686	0.026252
Cholesterol	THP	0.674296	0.0119534
Creatinine	THP	0.537393	0.0354023
L-Kynurenine	THP	0.491541	0.0569746
myo-Inositol	THP	0.398969	0.0770595
Citric acid	THP	0.9829	0.00510608
Fumaric acid	THP	0.0313706	0.914013
Malic acid	THP	0.539631	0.0617244
Oxoglutaric acid	THP	0.661358	0.192822
Succinic acid	THP	0.453261	0.146892
cis-Aconitic acid	THP	0.221297	0.496893
Ornithine	THP	0.990634	0.0936606
